# Chlorophyllide *a* oxygenase (CAO) gene duplication across the Viridiplantae

**DOI:** 10.1101/2025.02.10.637544

**Authors:** Mackenzie C. Poirier, Roberta Wright, Marina Cvetkovska

## Abstract

Viridiplantae, a diverse group of green plants and alga that have evolved from a common ancestor, are unified in their ability to produce and use two types of chlorophyll (chlorophyll *a* and chlorophyll *b*) to capture light energy. In addition to playing a role in light harvesting, chlorophyll *b* is required at the appropriate level for the accumulation, assembly, and stability of light harvesting complexes within the photosynthetic apparatus. Chlorophyll *b* is synthesized from chlorophyll *a* by the enzyme chlorophyllide *a* oxygenase (CAO), a Rieske-type mononuclear non-heme iron oxygenase. A regulatory degron sequence, described in detail only in land plants, regulates the stability of CAO proteins based on the availability of chlorophyll *b.* Recent identification of CAO gene duplication in bryophyte and green algal species, combined with expanded availability of sequenced genomes within the Viridiplantae, prompted further investigation into the role of gene duplication in the evolution of chlorophyll *b* biosynthesis. Examination of genomes from 246 plant and algae species revealed independently occurring CAO duplications throughout the Viridiplantae, with a higher prevalence of duplication in land plants compared to their algal relatives. Additionally, we demonstrate that the degron sequence is poorly conserved in chlorophytes, but first appears as a conserved sequence in charophytes, and is very highly conserved among the embryophytes. The evolutionary history and functional role of CAO throughout the Viridiplantae lineage is discussed based on these key observations, adding to our understanding of chlorophyll *b* biosynthesis and the role of CAO in photosynthetic species.
