## Supplementary Dataset for "Chlorophyllide *a* oxygenase (CAO) gene duplication across the Viridiplantae"

### Sheet: Table 1 All Genes
Supplementary Table 1: A summary of genes encoding for chlorophyll a oxygenase (CAO) across the Viridiplantae used in this work. All sequences were obtained from Phycocosm (Chlorophytes, Euglenophytes, Cercozoa, Charophytes) or Phytozome v13 (Bryophytes, Marchantiophytes, Lycophytes, Gymnosperms, Angiosperms).
Accession numbers represent the unique IDs assigned to each gene (Phycocosm: Gene portal|Protein ID|Gene Model; Phytozome: Gene Model). E-values are based on a tBLASTn search with the Chlamydomonas reinhardtii CAO (Cre01.g043350) for species within the Chlorophyta and Charophyta and the Arabidopsis thaliana CAO (AT1G44446) for all other species
Division	Class/Clade	Order	Family	Species	Strain	Genome reference	JGI ID	E-value	# CAO genes
Chlorophyta	Chlorophyceae	Chlamydomonadales	Chlamydomonadaceae	Chlamydomonas eustigma	NIES-2499	Hirooka et al., 2017	jgi|Chleu1_1|1475|rna-CEUSTIGMA_g11564.t1	0	1
Chlorophyta	Chlorophyceae	Chlamydomonadales	Chlamydomonadaceae	Chlamydomonas incerta	SAG 7.73	Craig et al., 2021	jgi|Chlin1|13845|g9841.t1	0	1
Chlorophyta	Chlorophyceae	Chlamydomonadales	Chlamydomonadaceae	Chlamydomonas reinhardtii	CC-503	Merchant et al., 2007	jgi|Chlre5_6|1025|Cre01.g043350.t1.2	0	1
Chlorophyta	Chlorophyceae	Chlamydomonadales	Chlamydomonadaceae	Chlamydomonas schloesseri	CCAP 11/173	Craig et al., 2021	jgi|Chlsc1|3900|g3991.t1	0	1
Chlorophyta	Chlorophyceae	Chlamydomonadales	Chlamydomonadaceae	Chlamydomonas priscui	UWO241	Zhang et al., 2021	jgi|ChlUWO241_1|28130|rna-FOA52_005633	0	2
							jgi|ChlUWO241_1|32133|rna-FOA52_013331	0
Chlorophyta	Chlorophyceae	Chlamydomonadales	Chlamydomonadaceae	Chloromonas remiasii	CCCryo 005-99	Matsuzaki et al., 2018	jgi|Chlremi1|1971387|estExt_Genewise1Plus.C_1310075	0	1
Chlorophyta	Chlorophyceae	Chlamydomonadales	Chlamydomonadaceae	Edaphochlamys debaryana	CCAP 11/17	Craig et al., 2021	jgi|Edade1|13004|g8551.t1	0	1
Chlorophyta	Chlorophyceae	Chlamydomonadales	Chlamydomonadaceae	Limnomonas spitsbergensis	CCCryo 02-99 CH	Hulatt et al., 2024	jgi|Limspi1|3325|dmel_g7748.t1	0	1
Chlorophyta	Chlorophyceae	Chlamydomonadales	Chlamydomonadaceae	Microglena sp.	YARC	Ye et al., 2022	jgi|MicrYARC1|15283|mRNA.MigICE13935	0	1
Chlorophyta	Chlorophyceae	Chlamydomonadales	Dualiellaceae	Dunaliella salina	CCAP 19/18	Polle et al., 2017	jgi|Dunsal1_1|13131|Dusal.0513s00016.1	1.25e-154	1
Chlorophyta	Chlorophyceae	Chlamydomonadales	Goniaceae	Astrephomene gubernaculifera	NIES-4107	Yamashita et al., 2021	jgi|Astgub1|155|GFR39736.1	0	1
Chlorophyta	Chlorophyceae	Chlamydomonadales	Goniaceae	Gonium pectorale	NIES-2863	Hanschen et al., 2016	jgi|Gonpec1|7598|rna1915	0	1
Chlorophyta	Chlorophyceae	Chlamydomonadales	Tetrabaenaceae	Tetrabaena socialis	NIES-571	Featherston et al., 2018	jgi|Tetso1_1|1067|PNH08700.1	0	1
Chlorophyta	Chlorophyceae	Chlamydomonadales	Volvocaceae	Volvox carteri		Prochnik et al., 2010	jgi|Volca2_1|781|Vocar.0001s0705.1	0	1
Chlorophyta	Chlorophyceae	Chlamydomonadales	Volvocaceae	Volvox africanus	NIES-3780	Yamamoto et al., 2021	jgi|Volafr1|8045|GIL55475.1	0	1
Chlorophyta	Chlorophyceae	Chlamydomonadales	Volvocaceae	Volvox reticuliferus	NIES-3786	Yamamoto et al., 2022	jgi|Volre3786_1|6488|GIM06477.1	0	2
							jgi|Volre3786_1|6489|GIM06478.1	0
Chlorophyta	Chlorophyceae	Sphaeropleales	Chromochloridaceae	Chromochloris zofingiensis	SAG 211-14	Roth et al., 2017	jgi|Chrzof2|4494748|estExt_Genewise1.C_chr_10_t20290	0	1
Chlorophyta	Chlorophyceae	Sphaeropleales	Scenedesmaceae	Desmodesmus armatus	UTEX B 2533		jgi|DesarB2533_2|128140|e_gw1.82.18.1	0	1
Chlorophyta	Chlorophyceae	Sphaeropleales	Scenedesmaceae	Desmodesmus armatus	isolate SE107	Knoshaug et al., 2020	jgi|DesarSE107_1|363140|gm4.2978_g	0	1
Chlorophyta	Chlorophyceae	Sphaeropleales	Scenedesmaceae	Enallax costatus​	CCAP 276/31	Peredo et al., 2020	jgi|Enacos1_1|5788569|fgenesh1_kg.1_#_92783_#_GZZNS_transcript/7808	0	1
Chlorophyta	Chlorophyceae	Sphaeropleales	Scenedesmaceae	Flechtneria rotunda	SEV3-VF49	Peredo et al., 2021	jgi|Flerot1_1|11168390|fgenesh1_kg.7_#_4576_#_GZZNU_transcript/61034	0	1
Chlorophyta	Chlorophyceae	Sphaeropleales	Scenedesmaceae	Scenedesmus dimorphus	UTEX 1237		jgi|Scedim1|2011619|fgenesh1_kg.1_#_625_#_NUUSX_transcript/1624	0	1
Chlorophyta	Chlorophyceae	Sphaeropleales	Scenedesmaceae	Scenedesmus obliquus	EN0004		jgi|SceoblEN4_1|337190|estExt_Genewise1.C_150298	0	1
Chlorophyta	Chlorophyceae	Sphaeropleales	Scenedesmaceae	Scenedesmus obliquus	SAG 2326		jgi|Acuobl2326_1|2694774|fgenesh1_kg.3_#_410_#_NUUSO_transcript/867	0	1
Chlorophyta	Chlorophyceae	Sphaeropleales	Scenedesmaceae	Scenedesmus obliquus	UTEX 3031	Biondi et al., 2024	jgi|Sceob152z_1|22349|Sobl_g14670.t1	0	1
Chlorophyta	Chlorophyceae	Sphaeropleales	Scenedesmaceae	Scenedesmus obliquus	UTEX 393		jgi|Sceobl393_2|1703745|estExt_Genewise1Plus.C_5_t10042	5.1e-178	1
Chlorophyta	Chlorophyceae	Sphaeropleales	Scenedesmaceae	Scenedesmus obliquus	DOE0013		jgi|SceoblDOE13_1|433558|e_gw1.30.19.1	0	1
Chlorophyta	Chlorophyceae	Sphaeropleales	Scenedesmaceae	Scenedesmus obliquus	UTEX 1450		jgi|Sceobl1450_1|987058|estExt_Genewise1Plus.C_340053	0	1
Chlorophyta	Chlorophyceae	Sphaeropleales	Scenedesmaceae	Scenedesmus obliquus	UTEX 2630		jgi|Sceobl2630_1|822532|estExt_Genewise1Plus.C_420052	0	1
Chlorophyta	Chlorophyceae	Sphaeropleales	Scenedesmaceae	Scenedesmus sp.	NREL 46B-D3	Calhoun et al., 2021	jgi|Scesp_1|1288945|estExt_Genewise1.C_2980003	0	1
Chlorophyta	Chlorophyceae	Sphaeropleales	Scenedesmaceae	Scenedesmus sp.	WC-1		jgi|ScespWC1_1|593274|fgenesh1_kg.3_#_529_#_HPWGC_transcript/972	1.05e-179	1
Chlorophyta	Chlorophyceae	Sphaeropleales	Scenedesmaceae	Tetradesmus deserticola	SNI-2	Peredo et al., 2020	jgi|TetrdesSNI2_1|8031085|fgenesh1_kg.39_#_3669_#_HAGSN_transcript/11292	0	2
							jgi|TetrdesSNI2_1|7480712|fgenesh1_kg.6_#_1402_#_HAGSH_transcript/10482	0
Chlorophyta	Chlorophyceae	Sphaeropleales	Scenedesmaceae	Tetradesmus obliquus	UTEX B 72	Cardon et al., 2018	jgi|Tetrobl72_1|3676289|fgenesh1_kg.1_#_19787_#_HAGSP_transcript/3367	0	1
Chlorophyta	Chlorophyceae	Sphaeropleales	Selenastraceae	Monoraphidium minutum	26B-AM	Calhoun et al., 2022	jgi|Monmin1|387853|estExt_Genewise1Plus.C_1540001	0	1
Chlorophyta	Chlorophyceae	Sphaeropleales	Selenastraceae	Monoraphidium neglectum	SAG 48.87	Bogen et al., 2013	jgi|Monneg1|2648|XM_014043518.1	0	1
Chlorophyta	Chlorophyceae	Sphaeropleales	Selenastraceae	Raphidocelis subcapitata	NIES-25	Suzuki et al., 2018	jgi|Rapsub1_1|6066|gene-Rsub_13385_mrna_Rsub_13385	0	1
Chlorophyta	Ulvophyceae	Bryopsidales	Caulerpaceae	Caulerpa lentillifera		Arimoto et al., 2019	jgi|Caulen1|93672|g8266.t1	3.07e-108	Rieske domain
							jgi|Caulen1|96782|g2978.t1	7.28e-112	Fe-binding domain
Chlorophyta	Ulvophyceae	Bryopsidales	Ostreobiaceae	Ostreobium quekettii		Iha et al., 2021	No CAO genes detected	n/a	0
Chlorophyta	Ulvophyceae	Ulvales	Ulvaceae	Ulva mutabilis	Føyn	De Clerck et al., 2018	jgi|Ulvmu1_1|12196|UM085_0060.1	0	1
Chlorophyta	Trebouxiophyceae	Chlorellales	Chlorellaceae	Auxenochlorella protothecoides	0710	Gao et al., 2014	jgi|Auxeprot1|3690|XM_011402844.1	1.24e-138	Fe-binding domain
							jgi|Auxeprot1|661|XM_011400245.1	6.1e-74	Rieske domain
Chlorophyta	Trebouxiophyceae	Chlorellales	Chlorellaceae	Auxenochlorella protothecoides	UTEX 25	Vogler et al., 2018	jgi|Auxpr25_1_1|3501|APUTEX2500005336-RA	3.78e-144	Fe-binding domain
							jgi|Auxpr25_1_1|2992|APUTEX2500000905-RA	1.4e-39	Rieske domain
Chlorophyta	Trebouxiophyceae	Chlorellales	Chlorellaceae	Chlorella variabilis	NC64A	Blanc et al., 2010	jgi|ChlNC64A_1|54799|fgenesh3_pg.C_scaffold_25000074	0	1
Chlorophyta	Trebouxiophyceae	Chlorellales	Chlorellaceae	Chlorella	sp. A99		jgi|ChloA99_1|3661|scaffold_2.g7345.t1	0	2
							jgi|ChloA99_1|109|scaffold_1.g5281.t1	4.82e-134
Chlorophyta	Trebouxiophyceae	Chlorellales	Chlorellaceae	Chlorella sorokiniana	DOE1412	Hovde et al, 2018	jgi|ChloDOE1412_1_1|4906|CSJ00004872-RA	0	2
							jgi|ChloDOE1412_1_1|4279|CSJ00003670-RA	2.48e-138
Chlorophyta	Trebouxiophyceae	Chlorellales	Chlorellaceae	Chlorella sorokiniana	UTEX 1230	Hovde et al, 2018	jgi|Chloso1230_1_1|1131|CSI2_123000008875-RA	0	2
							jgi|Chloso1230_1_1|82|CSI2_123000007826-RA	4.94e-157
Chlorophyta	Trebouxiophyceae	Chlorellales	Chlorellaceae	Chlorella sorokiniana	UTEX 1602	Arriola et al., 2018	jgi|Chloso1602_1_1|5695|rna-gnl|WGS:LHPG|mrna.C2E21_9180	0	2
							jgi|Chloso1602_1_1|3221|rna-gnl|WGS:LHPG|mrna.C2E21_7558	6.34e-155
Chlorophyta	Trebouxiophyceae	Chlorellales	Chlorellaceae	Chlorella sorokiniana	strain 1228	Hovde et al, 2018	jgi|Chloso1228_1_1|7233|CSI_122800011414-RA	0	2
							jgi|Chloso1228_1_1|4165|CSI_122800009301-RA	1.72e-157
Chlorophyta	Trebouxiophyceae	Chlorellales	Chlorellaceae	Chlorellaceae sp.	bin 3300059473_4402 (metagenome)	Oliver et al., 2024	jgi|Trebou4402_1|49901|gm4.8424_g	2.55e-146	1
Chlorophyta	Trebouxiophyceae	Chlorellales	Chlorellaceae	Chlorellaceae sp.	bin 3300059473_4966 (metagenome)	Oliver et al., 2024	jgi|Trebou4966_1|28180|e_gw1.321.13.1	2.22e-119	2
							jgi|Trebou4966_1|49803|fgenesh1_pg.538_#_3	6.16e-171
Chlorophyta	Trebouxiophyceae	Chlorellales	Chlorellaceae	Helicosporidium sp.	ATCC 50920	Pombert et al., 2014	No CAO genes detected	n/a	0
Chlorophyta	Trebouxiophyceae	Chlorellales	Chlorellaceae	Micractinium conductrix	SAG 241.80	Arriola et al., 2018	jgi|Micco1_1|2990|rna-C2E20_5836	0	2
							jgi|Micco1_1|5648|rna-C2E20_1849	1.14e-154
Chlorophyta	Trebouxiophyceae	Chlorellales	Chlorellaceae	Nannochloris desiccata	UTEX 2437	Sanders et al., 2022	jgi|Nandes2437_1|8070|KSW81_003440.1	0	1
Chlorophyta	Trebouxiophyceae	Chlorellales	Chlorellaceae	Nannochloris desiccata	UTEX 2526	Sanders et al., 2022	jgi|Nandes2526_1|6735|NADE_007789.1	0	1
Chlorophyta	Trebouxiophyceae	Chlorellales	Chlorellaceae	Picochlorum renovo		Dahlin et al., 2019	jgi|Picre1|29939|NNA_005276.t1	1.59e-167	1
Chlorophyta	Trebouxiophyceae	Chlorellales	Chlorellaceae	Picochlorum soloecismus	DOE101	Gonzales-Esquier et al., 2018	jgi|Picsp_1|959|NSC_04443-R1_chlorophyll	0	1
Chlorophyta	Trebouxiophyceae	Trebouxiales	Botryococcaceae	Botryococcus brauni	Showa	Browne et al, 2017	jgi|Botrbrau1_1|13456|Bobra.0217s0009.1	1.24e-138	1
Chlorophyta	Trebouxiophyceae	Trebouxiales	Coccomyxaceae	Coccomyxa subellipsoidea	C-169	Blanc et al., 2012	jgi|Cosub3|1291334|fgenesh1_kg.16_#_2309_#_HPWAN_transcript/10127	2.05e-158	1
Chlorophyta	Trebouxiophyceae	Trebouxiales	Trebouxiaceae	Asterochloris glomerata	Cgr/DA1pho	Armaleo et al., 2019	jgi|Astpho2|6609|Aster-04977		1
Chlorophyta	Trebouxiophyceae	Trebouxiales	Trebouxiaceae	Symbiochloris reticulata	Africa metagenome		jgi|SymretAf1|583924|fgenesh1_kg.1114_#_10_#_TRINITY_DN2521_c0_g1_i1	2.08e-158	1
Chlorophyta	Trebouxiophyceae	Trebouxiales	Trebouxiaceae	Trebouxia sp.	A1-2	Greshake Tzovaras et al., 2020	jgi|TrebouA12_1|4606|FRX49_00575	9.65e-174	1
Chlorophyta	Trebouxiophyceae	Trebouxiales	Trebouxiaceae	Trebouxiophyceae sp.	bin 3300059473_6682 (metagenome)	Oliver et al., 2024	jgi|Treb6682_1|52387|gm4.741_g	0	1
Chlorophyta	Chlorodendrophyceae	Chlorodendrales	Chlorodendraceae	Tetraselmis striata		Steadman et al., 2019	No CAO detected	n/a	0
Chlorophyta	Picocystophyceae	Picocystales	Picocystaceae	Picocystis sp.	ML	Junkins et al., 2019	No CAO detected	n/a	0
Chlorophyta	Chloropicophyceae	Chloropicales	Chloropicaceae	Chloropicon primus	CCMP1205	Lemieux et al., 2019	jgi|Chlpri1_1|1936|rna-gnl|IITBIO|A3770_02p19360_mRNA_A3770_02p19360	4.09e-97	Fe-binding domain
							jgi|Chlpri1_1|7289|rna-gnl|IITBIO|A3770_14p72890_mRNA_A3770_14p72890	5.58e-32	Rieske domain
Chlorophyta	Mamiellophyceae	Mamiellales	Bathycoccaceae	Bathycoccus prasinos	RCC1105	Moreau et al., 2012	jgi|Batpra1|6768|XM_007512208.1	2.76e-76	Fe-binding domain
							jgi|Batpra1|3905|XM_007514783.1	2.67e-38	Rieske domain
Chlorophyta	Mamiellophyceae	Mamiellales	Bathycoccaceae	Ostreococcus lucimarinus		Palenik et al., 2007	jgi|Ost9901_3|5015|gwEuk.12.214.1	2.01e-71	Fe-binding domain
							jgi|Ost9901_3|35581|e_gwEuk.7.272.1	6.03e-54	Rieske domain
Chlorophyta	Mamiellophyceae	Mamiellales	Bathycoccaceae	Ostreococcus sp.	RCC809		jgi|OstRCC809_2|25135|gw1.12.743.1	7.7e-75	Fe-binding domain
							jgi|OstRCC809_2|34828|e_gw1.7.345.1	7.11e-50	Rieske domain
Chlorophyta	Mamiellophyceae	Mamiellales	Bathycoccaceae	Ostreococcus tauri	RCC1115	BlancMathieu et al., 2017	jgi|Ostta1115_2|195206|fgenesh2_kg.unitig_96_#_80_#_TRINITY_DN3924_c0_g1_i1	9.39e-74	Fe-binding domain
							jgi|Ostta1115_2|145204|gm1.3001_g	2.37e-51	Rieske domain
Chlorophyta	Mamiellophyceae	Mamiellales	Bathycoccaceae	Ostreococcus tauri	RCC4221	BlancMathieu et al., 2017	jgi|Ostta4221_3|70559|OT_ostta12g01390T0	3.53e-75	Fe-binding domain
							jgi|Ostta4221_3|75601|OT_ostta07g02450T0	8.91e-53	Rieske domain
Chlorophyta	Mamiellophyceae	Mamiellales	Mamiellaceae	Micromonas pusilla	CCM1545	Worden et al., 2009	jgi|MicpuC3v2|9395|wlab.209681.1	2.1e-79	Fe-binding domain
							jgi|MicpuC3v2|6590|wlab.171480.1	1.29e-53	Rieske domain
Chlorophyta	Mamiellophyceae	Mamiellales	Mamiellaceae	Micromonas commoda	RCC299	Worden et al., 2009	jgi|MicpuN3v2|4325|wlab.247749.1	5.8e-83	Rieske domain
							jgi|MicpuN3v2|1344|wlab.3791.1	1.64e-50	Fe-binding domain
Chlorophyta	Mamiellophyceae	Mamiellales	Mamiellaceae	Micromonas sp.	AD1 (metagenome)	Duncan et al., 2022	jgi|MicrAD1_1|6317|genemark-contig_408-processed-gene-0.1-mRNA-1	6.8e-79	Rieske domain
							jgi|MicrAD1_1|10144|genemark-contig_827-processed-gene-0.0-mRNA-1	2.83e-45	Fe-binding domain
Chlorophyta	Pedinophyceae	Pedinomonadales	Pedinomonadaceae	Pedinomonas minor	SAG 1965-3	Xu et al., 2022	jgi|Pedmin1|4912|Pedmi_jg7836.t1	1.74e-159	2
							jgi|Pedmin1|7660|Pedmi_jg2739.t1	2.96e-143
Chlorophyta	Pedinophyceae	Pedinomonadales	Pedinomonadaceae	Pedinophyceae sp.	YPF-701	Repetti et al., 2022	jgi|PedYPF701_1|67|CAG9460022.1	3.27e-176	1
Cercozoa	Chlorarachniophyceae	Chlorarachniales	Chlorarachniaceae	Bigelowiella natans	CCMP2755	Curtis et al., 2012	jgi|Bigna1|85514|estExt_fgenesh1_pg.C_40260 (Fe-binding)	4.53e-95	Fe-binding domain
							jgi|Bigna1|89482|estExt_fgenesh1_pg.C_500033 (Rieske)	6.31e-48	Rieske domain
Charophyta	Charophyceae	Charales	Characeae	Chara braunii	S276	Nishiyama et al., 2018	jgi|Chabra1|349867|rna-CBR_g46907	7.68e-139	1
Charophyta	Chlorokybophyceae	Chlorokybales	Chlorokybaceae	Chlorokybus atmophyticus	CCAC 020	Wang et al., 2020	jgi|Chlat1_1|5267|Chrsp33S05094	5.11e-138	1
Charophyta	Klebsormidiophyceae	Klebsormidiales	Klebsormidiaceae	Klebsormidium nitens	NIES-2285	Hori et al., 2014	jgi|Klenit1_1|7668|kfl00003_0700_v1.1	4.38e-141	1
Charophyta	Mesostigmatophyceae	Mesostigmatales	Mesostigmataceae	Mesostigma viride	CCAC 1140	Wang et al., 2020	jgi|Mesovir1_1|769|Mesvi1162S00091	9.83e-94	1
Charophyta	Mesostigmatophyceae	Mesostigmatales	Mesostigmataceae	Mesostigma viride	NIES-296	Liang et al., 2020	jgi|Mesvir1_1|29632|Mv19727-RA.1	2.16e-136	1
Charophyta	Zygnematophyceae	Zygnematales	Mesotaeniaceae	Mesotaenium kramstae	NIES-657		jgi|Meskra657_3|3054249|fgenesh1_kg.24_#_8951_#_TRINITY_DN10139_c0_g2_i10	3.58e-136	1
Charophyta	Zygnematophyceae	Zygnematales	Mesotaeniaceae	Mesotaenium endlicherianum	SAG 12.97	Cheng et al., 2014	jgi|Mesen1_1|5771|ME000292S04838	2.23e-122	2
							jgi|Mesen1_1|10547|ME000083S10057	2.7e-91
Charophyta	Zygnematophyceae	Spirogloeales	Spirogloeaceae	Spirogloea muscicola	CCAC 0214	Cheng et al., 2019	jgi|Spimu1_1|9|SM000001S04412	5.96e-133	2
							jgi|Spimu1_1|11193|SM000023S07692	2.12e-126
Charophyta	Zygnematophyceae	Zygnematales	Zygnemataceae	Zygnema circumcarinatum	SAG 698-1b	Feng et al., 2023	jgi|Zygcir6981b_2|7351|Zci_13791.1	8.69e-132	1
Charophyta	Zygnematophyceae	Zygnematales	Zygnemataceae	Zygnema circumcarinatum	UTEX 1559	Feng et al., 2023	jgi|Zygcir1559_1|6215|UTEX1559_15121.1	1.12e-131	1
Charophyta	Zygnematophyceae	Zygnematales	Zygnemataceae	Zygnema circumcarinatum	UTEX 1560	Feng et al., 2023	jgi|Zygcir1560_1|6552|UTEX1560_14974.1	1.07e-131	1
Charophyta	Zygnematophyceae	Zygnematales	Zygnemataceae	Zygnema cf. cylindricum	SAG 698-1a	Feng et al., 2023	jgi|Zygcyl6981a_1|36372|Zci1a_19960.1	1.05e-135	1
Bryophyta	Bryopsida	Funariales	Funariaceae	Physcomitrium patens v6.1		Bi et al., 2024	Pp6c19_11100V6.1	0	2
							Pp6c22_10140V6.1	0
Bryophyta	Sphagnopsida	Sphagnales	Sphagnaceae	Sphagnum fallax v1.1		Healey et al., 2023	Sphfalx06G138100.1.p	0	2
							Sphfalx07G121800.1.p	0
Bryophyta	Sphagnopsida	Sphagnales	Sphagnaceae	Sphagnum magellanicum v1.1		Healey et al., 2023	Sphmag06G143600.1.p	0	3
							Sphmag09G000900.1.p	0
							Sphmag07G130000.1.p	0
Bryophyta	Bryopsida	Dicranales	Ditrichaceae	Ceratodon purpureus GG1		Carey et al., 2021	CepurGG1.8G086100.1.p	0	1
Bryophyta	Bryopsida	Dicranales	Ditrichaceae	Ceratodon purpureus R40		Carey et al., 2021	CepurR40.8G090300.1.p	0	1
Marchantiophyta	Marchantiopsida	Marchantiales	Marchantiaceae	Marchantia polymorpha v3.1		Bowman et al., 2017	Mapoly0101s0060.1.p	0	1
Lycophytes	Equisetopsida	Lycopodiales	Lycopodiaceae	Diphasiastrum complanatum v.3.1		Diphasiastrum complanatum v3.1, DOE-JGI	Dicom.10G003500.1.p	3.25e-59	4
							Dicom.10G002600.1.p	2.98e-51
							Dicom.10G003600.1.p	2.49e-38
							Dicom.10G002500.1.p	3.6e-38
Lycophytes	Equisetopsida	Selaginellales	Selaginellaceae	Selaginella moellendorffii v1.0		Banks et al., 2011	Smoellendorffii_v1_0/118803	0	1
Lycophytes	Equisetopsida	Polypodiales	Pteridaceae	Ceratopteris richardii v2.1		Marchant et al., 2022	Ceric.13G051300.1.p	2.9e-135	2
							Ceric.12G013500.1.p	2.52e-106
Gymnospermae	Pinopsida	Cupressales	Cupressaceae	Thuja plicata v3.1		Shalev et al., 2022	Thupl.29378629s0003		1
Angiosperms	Magnoliidae	Amborellales	Amborellaceae	Amborella trichopoda v1.0		Albert et al., 2013	evm_27.TU.AmTr_v1.0_scaffold00017.76	0	1
Angiosperms	Magnoliidae	Laurales	Lauraceae	Cinnamomum kanehirae v3		Chaw et al., 2019	CKAN_00053600	0	2
							CKAN_00053800	0
Angiosperms	Magnoliidae	Magnoliales	Magnoliaceae	Liriodendron tulipifera YP108A v1.1		Liriodendron tulipifera YP108A v1.1, DOE-JGI	Litul.06G055700	0	1
Angiosperms	Magnoliidae	Nymphaeales	Nymphaeaceae	Nymphaea colorata v1.2		Zhang et al., 2019	Nycol.A01542	0	2
							Nycol.B01962	1.38e-31
Angiosperms	Monocots	Acorales	Acoraceae	Acorus americanus v1.1		Acorus americanus v1.1, DOE-JGI	Acora.05G052400.1.p	0	1
Angiosperms	Monocots	Dioscoreales	Dioscoreaceae	Dioscorea alata v2.1		Bredeson et al., 2022	Dioal.10G075500.1.p	0	1
Angiosperms	Monocots	Asparagales	Asparagaceae	Agave tequilana var. Weber's Blue v2.1		Agave tequilana var. Weber's Blue v2.1 DOE-JGI	AgateH1.04G172700.1.p	0	2
							AgateH1.05G104200.1.p	0
Angiosperms	Monocots	Asparagales	Asparagaceae	Asparagus officinalis V1.1		Harkess et al., 2017	evm.model.AsparagusV1_10.1822	0	1
Angiosperms	Monocots	Asparagales	Asparagaceae	Yucca aloifolia v2.1		Yucca aloifolia Ya24Inoko v2.1 DOE-JGI	Yucal.04G158400.1.p	0	3
							Yucal.1Z110200.1.p	0
							Yucal.05G091400.1.p	0
Angiosperms	Monocots	Asparagales	Asparagaceae	Yucca filamentosa v2.1		Yucca filamentosaC3 alt v2.1" DOE-JG	YucfiAlt.05G055500.1.p	0	3
							YucfiAlt.04G175600.1.p	0
							YucfiAlt.10G100700.1.p	0
Angiosperms	Monocots	Zingiberales	Musaceae	Musa acuminata v1		D'Hont et al., 2012	GSMUA_Achr6P18880_001	0	2
							GSMUA_Achr6P25590_001	0
Angiosperms	Monocots	Alismatales	Araceae	Spirodela polyrhiza v2		Wang et al., 2014	Spipo13G0010100	0	2
							Spipo9G0042000	0
Angiosperms	Monocots	Alismatales	Zosteraceae	Zostera marina v3.1		Ma et al., 2021	Zosma02g04960	0	1
Angiosperms	Monocots	Poales	Bromeliaceae	Ananas comosus v3		Ming et al., 2015	Aco003223.1	0	1
Angiosperms	Monocots	Poales	Joinvilleaceae	Joinvillea ascendens v1.1		Joinvillea ascendens v1.1, DOE-JGI	Joasc.03G048400.1.p	0	1
Angiosperms	Monocots	Poales	Typhaceae	Typha latifolia v1.1		Typha latifolia var. 2019.6 v1.1, DOE-JGI	Tylat.11G051700.1.p	0	2
							Tylat.15G069500.1.p	0
Angiosperms	Monocots	Poales	Poaceae	Eleusine coracana v1.1		Devos et al., 2023	ELECO.r07.1BG0097390.1	0	2
							ELECO.r07.1AG0047460.1	0
Angiosperms	Monocots	Poales	Poaceae	Oropetium thomaeum v1.0		VanBuren et al., 2015	Oropetium_20150105_10012A	0	1
Angiosperms	Monocots	Poales	Poaceae	Oryza sativa v7.0		Ouyang et al., 2007	LOC_Os10g41780.1	0	2
							LOC_Os10g41760.1	0
Angiosperms	Monocots	Poales	Poaceae	Pharus latifolius v1.1		Pharus latifolius v1.1, DOE-JGI	Phala.03G368300.1.p	0	1
Angiosperms	Monocots	Poales	Poaceae	Thinopyrum intermedium v3.1		Thinopyrum intermedium v3.1 DOE-JGI	Thint.V03G518600.1.p	0	3
							Thint.S03G554900.1.p	0
							Thint.J03G582700.1.p	0
Angiosperms	Monocots	Poales	Poaceae	Triticum aestivum v2.2		Mayer et al., 2014	Traes_3AL_FF45EE896.1	0	1
Angiosperms	Monocots	Poales	Poaceae	Brachypodium arbuscula v3.1		Brachypodium arbuscula BARB1 v3.1 DOE-JGI	Barbu.1G018200.1.p	0	1
Angiosperms	Monocots	Poales	Poaceae	Brachypodium hybridum v2.1		Bhyb26 Bhyb26 v2.1, DOE-JGI	Bhyb26.D02G611700.1.p	0	2
							Bhyb26.S01G012900.1.p	0
Angiosperms	Monocots	Poales	Poaceae	Brachypodium mexicanum v2.1		Brachypodium mexicanum v2.1 DOE-JGI	Bmexi.01UG459000.1.p	0	2
							Bmexi.01PG492500.1.p	0
Angiosperms	Monocots	Poales	Poaceae	Brachypodium stacei v1.1		Gordon et al., 2020	Brast01G013800.1.p	0	1
Angiosperms	Monocots	Poales	Poaceae	Brachypodium sylvaticum v2.1		Brachypodium sylvaticum Ain-1 v2.1 DOE-JGI	Brasyl.1G017200.1.p	0	1
Angiosperms	Monocots	Poales	Poaceae	Brachypodium distachyon v3.1		Gordon et al., 2017	Bradi2g61500.3.p	0	1
Angiosperms	Monocots	Poales	Poaceae	Sorghum bicolor v5.1		Sorghum bicolor v5.1 DOE-JGI	Sobic.003G435800.1.p	0	1
Angiosperms	Monocots	Poales	Poaceae	Panicum hallii v3.2		Lovell et al., 2018	Pahal.5G010700.1.p	0	1
Angiosperms	Monocots	Poales	Poaceae	Zea mays RefGen_V4		Chen et al., 2023	Zm00001d011819_P001	0	2
							Zm00001d042026_P001	0
Angiosperms	Monocots	Poales	Poaceae	Andropogon gerardi v1.1		Andropogon gerardi v1.1 DOE-JGI	AndgeH1.03CG398500.1.p	0	3
							AndgeH1.03BG402200.1.p	0
							AndgeH1.03AG417200.1.p	0
Angiosperms	Monocots	Poales	Poaceae	Chasmanthium laxum v1.1		Chasmanthium laxum v1.1, DOE-JGI	Chala.01G351400.1.p	0	1
Angiosperms	Monocots	Poales	Poaceae	Miscanthus sinensis v7.1		Mitros et al., 2020	Misin05G379400.1.p	0	2
							Misin06G392100.1.p	0
Angiosperms	Monocots	Poales	Poaceae	Panicum virgatum v5.1		Lovell et al., 2018	Pavir.5KG772800.2.p	0	2
							Pavir.8KG297600.2.p	0
Angiosperms	Monocots	Poales	Poaceae	Paspalum vaginatum v3.1		Sun et al., 2022	Pavag03G410100.1.p	0	1
Angiosperms	Monocots	Poales	Poaceae	Saccharum officinarum x spontaneum R570		Saccharum officinarum x spontaneum R570 v2.1 DOE-JGI	SoffiXsponR570.02Cg417600.1.p	0	6
							SoffiXsponR570.02Dg410400.1.p	0
							SoffiXsponR570.02Eg385400.1.p	0
							SoffiXsponR570.02Gg315500.1.p	0
							SoffiXsponR570.02Ag422800.1.p	0
							SoffiXsponR570.02Bg388700.1.p	0
Angiosperms	Monocots	Poales	Poaceae	Setaria italica v2.2		Bennetzen et al., 2012	Seita.5G461800.1.p	0	1
Angiosperms	Monocots	Poales	Poaceae	Setaria viridis v4.1		Mamidi et al., 2020	Sevir.5G468300.1.p	0	1
Angiosperms	Monocots	Poales	Poaceae	Urochloa fusca v1.1		Urochloa fusca v1.1 DOE-JGI	Urofu.5G007500.1.p	0	1
Angiosperms	Basal Core Eudicots	Gunnerales	Myrothamnaceae	Myrothamnus flabellifolia v1.1		Myrothamnus flabellifoliavar. SSDT_37 HAP1 v1.1, DOE-JGI	MyflaH1.09G029600.1.p	0	1
Angiosperms	Basal Core Eudicots	Ranunculales	Papaveraceae	Eschscholzia californica v1.1		Eschscholzia californica var. Aurantiaca Orange King Plant1.1 v1.1, DOE-JGI,	EscalH1.6G323400	0	1
Angiosperms	Basal Core Eudicots	Ranunculales	Ranunculaceae	Aquilegia coerulea v3.1		Filiault et al., 2018	Aqcoe6G023000	0	1
Angiosperms	Asterids	Caryophyllales	Amaranthaceae	Beta vulgaris EL10_1.0		McGrath et al., 2020	EL10Ac1g01020	0	1
Angiosperms	Asterids	Caryophyllales	Amaranthaceae	Chenopodium quinoa v1.0		Jarvis et al., 2017	AUR62014331	0	2
							AUR62019074	0
Angiosperms	Asterids	Caryophyllales	Amaranthaceae	Spinacia oleracea Spov3		Hulse-Kemp et al., 2021	Spov3_chr5.00164	0	1
Angiosperms	Asterids	Caryophyllales	Portulacaceae	Portulaca amilis v1.0		Gilman et al., 2022	FUN_044276	0	1
Angiosperms	Asterids	Caryophyllales	Caryophyllaceae	Saponaria officinalis v1.1		Saponaria officinalis v1.1, DOE-JGI	Sapof.03G242400	0	1
Angiosperms	Asterids	Gentianales	Rubiaceae	Coffea arabica geisha 1.0		Medrano et al., in press	CAG006037.t1	0	2
							CAG002941.t1	0
Angiosperms	Asterids	Apiales	Apiaceae	Daucus carota v3.0		Coe et al., 2023	DCAR_416541	0	1
Angiosperms	Asterids	Apiales	Araliaceae	Hydrocotyle leucocephala v2.1		Hydrocotyle leucocephala HAP1 v2.1" DOE-JGI	HyleuH1.06G141100.1.p	0	2
							HyleuH1.11G035600.1.p	0
Angiosperms	Asterids	Boraginales	Boraginaceae	Ehretia anacua v1.1		Ehretia anacuaAZ 03848 HAP1 v1.1, DOE-JGI	EhanaH1.16G060200.1.p	0	2
							EhanaH1.09G030800.1.p	0
Angiosperms	Asterids	Asterales	Asteraceae	Helianthus annuus r1.2		Badouin et al., 2017	HanXRQChr04g0111611	0	2
							HanXRQChr11g0325991	0
Angiosperms	Asterids	Asterales	Asteraceae	Lactuca sativa V8		Reyes-Chin-Wo et al., 2017	Lsat_1_v5_gn_1_8361.1	0	1
Angiosperms	Asterids	Cornales	Hydrangeaceae	Hydrangea quercifolia v1.1		Hydrangea quercifolia 'HQ6' v1.1 DOE-JGI	Hyque.09G037200.1.p	0	1
Angiosperms	Asterids	Lamiales	Orobanchaceae	Lindenbergia philippensis v1.1		Lindenbergia philippensis v1.1, DOE-JGI	Liphi.07G100500.1.p	0	1
Angiosperms	Asterids	Lamiales	Phrymaceae	Mimulus guttatus v2.0		Hellsten et al., 2013	Migut.C01130.1.p	0	1
Angiosperms	Asterids	Lamiales	Phrymaceae	Mimulus nasutus v2.1		Mimulus nasutusvar. SF v2.1" DOE-JGI	Minas.03G105700.1.p	0	1
Angiosperms	Asterids	Lamiales	Phrymaceae	Mimulus tilingii var. LVR v1.1		Mimulus tilingiivar. LVR v1.1" DOE-JGI	Mitil.03G105300.1.p	0	1
Angiosperms	Asterids	Lamiales	Oleaceae	Olea europaea v1.0		Unver et al., 2017	Oeu026153.2	7.09e-84	2
							Oeu040414.2	9.13e-81
Angiosperms	Asterids	Solanales	Solanaceae	Solanum tuberosum v6.1		Pham et al., 2020	Soltu.DM.11G011270.1	0	1
Angiosperms	Asterids	Solanales	Solanaceae	Solanum lycopersicum ITAG5.0		Hosmani et al., 2019	Solyc06T001290.1	0	1
Angiosperms	Asterids	Ericales	Ericaceae	Vaccinium darrowii v1.2		Yu et al., 2021	Vadar_g9406.t1	0	1
Angiosperms	Rosids (Basal)	Saxifragales	Crassulaceae	Kalanchoe fedtschenkoi v1.1		Yang et al., 2017	Kaladp0082s0054	0	2
							Kaladp0040s0577	0
Angiosperms	Rosids (Basal)	Saxifragales	Crassulaceae	Kalanchoe laxiflora v1.1		Kalanchoe laxiflora v1.1, DOE-JGI	Kalax.0278s0042	0	4
							Kalax.0059s0053	0
							Kalax.1070s0004	0
							Kalax.1121s0001	0
Angiosperms	Rosids (Basal)	Vitales	Vitaceae	Vitis vinifera v2.1		The French–Italian Public Consortium for Grapevine Genome Characterization, 2007	VIT_218s0001g02700	0	1
Angiosperms	Rosids-Fabids	Fabales	Fabaceae	Arachis hypogaea v1.0		Bertioli et al., 2019	arahy.Tifrunner.gnm1.ann1.PA3NAF.1	0	2
							arahy.Tifrunner.gnm1.ann1.P29Y0H.1	0
Angiosperms	Rosids-Fabids	Fabales	Fabaceae	Chamaecrista fasciculata v1.1		Chamaecrista fasciculatavar. ISC494698 HAP1 v1.1, DOE-JGI	ChfasH1.6G182200.1.p	0	2
							ChfasH1.7G154800.1.p	0
Angiosperms	Rosids-Fabids	Fabales	Fabaceae	Glycine max Wm82.a6.v1		Espina et al., 2024	Glyma.04G249400.1.p	0	4
							Glyma.06G113500.1.p	0
							Glyma.13G078400.1.p	0
							Glyma.14G150600.1.p	0
Angiosperms	Rosids-Fabids	Fabales	Fabaceae	Glycine soja v1.1		Valliyodan et al., 2019	GlysoPI483463.04G204800.1.p	0	4
							GlysoPI483463.06G103800.1.p	0
							GlysoPI483463.13G050700.1.p	0
							GlysoPI483463.14G118500.1.p	0
Angiosperms	Rosids-Fabids	Fabales	Fabaceae	Lens culinaris v1		Ramsay et al., in press	Lcu.2RBY.1g005590.1	0	1
Angiosperms	Rosids-Fabids	Fabales	Fabaceae	Lens ervoides v1		Ramsay et al., in press	Ler.1DRT.1g014780.1	0	1
Angiosperms	Rosids-Fabids	Fabales	Fabaceae	Lotus japonicus Lj1.0v1		Li et al., 2020	Lj1g0001948.1	0	1
Angiosperms	Rosids-Fabids	Fabales	Fabaceae	Lupinus albus v1		Hufnagel et al., 2020	Lalb_Chr10g0101631	0	2
							Lalb_Chr17g0343711	0
Angiosperms	Rosids-Fabids	Fabales	Fabaceae	Cicer arietinum v1.0		Varshney et al., 2013	Ca_13125	0	1
Angiosperms	Rosids-Fabids	Fabales	Fabaceae	Cercis canadensis V3.1		Cercis canadensis v3.1, DOE-JGI	Cecan.4G291700.1.p	0	1
Angiosperms	Rosids-Fabids	Fabales	Fabaceae	Medicago truncatula Mt4.0v1		Tang et al., 2014	Medtr1g030480.1	0	1
Angiosperms	Rosids-Fabids	Fabales	Fabaceae	Phaseolus acutifolius WLD v2.0		Moghaddam et al., in press	Phacu.WLD.008G161000.1	0	1
Angiosperms	Rosids-Fabids	Fabales	Fabaceae	Phaseolus coccineus v1.1		Phaseolus coccineus v1.1, DOE-JGI	Phcoc.08G163100	0	1
Angiosperms	Rosids-Fabids	Fabales	Fabaceae	Phaseolus lunatus V1		Garcia et al., 2021	Pl08G0000280100.1.v1	0	1
Angiosperms	Rosids-Fabids	Fabales	Fabaceae	Phaseolus vulgaris v2.1		Phaseolus vulgaris v2.1, DOE-JGI and USDA-NIFA	Phvul.008G161000.1.p	0	2
							Phvul.008G167850.1.p	0
Angiosperms	Rosids-Fabids	Fabales	Fabaceae	Trifolium pratense v2		De Vega et al., 2015	Tp57577_TGAC_v2_mRNA26673	0	1
Angiosperms	Rosids-Fabids	Fabales	Fabaceae	Vicia faba v1.1		Jayakodi et al., 2023	Vfaba.Hedin2.R1.3g188920.1	0	1
Angiosperms	Rosids-Fabids	Fabales	Fabaceae	Vigna unguiculata v1.2		Liang et al., 2023	Vigun08g087900.1.p	0	1
Angiosperms	Rosids-Fabids	Fagales	Betulaceae	Corylus americana v1.1		Brainard et al., submitted	CamerRush.01G045500.1.p	0	1
Angiosperms	Rosids-Fabids	Fagales	Betulaceae	Corylus avellana v4.0		Talbot et al., 2024	Corav.Jeff.Hap1_g3973.t1	0	1
Angiosperms	Rosids-Fabids	Fagales	Betulaceae	Betula platyphylla v1.1		Chen et al., 2021	BPChr03G18535	0	1
Angiosperms	Rosids-Fabids	Fagales	Fagaceae	Castanea dentata v1.1		Castanea dentata v1.1, DOE-JGI	Caden.12G150300.1.p	0	1
Angiosperms	Rosids-Fabids	Fagales	Fagaceae	Castanea mollissima v1.1		Castanea mollissima Mahogany HAP1 v1.1,HudsonAlpha, DOE-JGI	CmMahoganyH1.12G121900.1.p	0	1
Angiosperms	Rosids-Fabids	Fagales	Fagaceae	Notholithocarpus densiflorusv1.1		Notholithocarpus densiflorusRogue1 HAP1 v1.1, DOE-JGI	NdRogue1H1.09G127300.1.p	0	1
Angiosperms	Rosids-Fabids	Fagales	Fagaceae	Quercus rubra v2.1		Kapoor et al., 2023	Qurub.09G155600.1	0	1
Angiosperms	Rosids-Fabids	Fagales	Juglandaceae	Carya illinoinensis v1.1		Lovell et al., 2021	Caril.06G029900.1.p	0	2
							Caril.05G218100.1.p	0
Angiosperms	Rosids-Fabids	Cucurbitales	Cucurbitaceae	Cucumis sativus v1.0		In preparation	Cucsa.188130.1	0	1
Angiosperms	Rosids-Fabids	Rosales	Rosaceae	Fragaria vesca v4.0		Li et al., 2019	FvH4_2g27000.t1	0	1
Angiosperms	Rosids-Fabids	Rosales	Rosaceae	Fragaria x ananassa v1.0		Edget et al., 2019	maker-Fvb2-4-augustus-gene-196.47-mRNA-1	0	3
							maker-Fvb2-3-augustus-gene-19.40-mRNA-1	0
							maker-Fvb2-2-augustus-gene-38.48-mRNA-1	0
Angiosperms	Rosids-Fabids	Rosales	Rosaceae	Malus domestica v1.1		Daccord et al., 2017	MD08G1162200	0	2
							MD15G1347600	0
Angiosperms	Rosids-Fabids	Rosales	Rosaceae	Prunus persica v2.1		Verde et al., 2013	Prupe.1G495400.1.p	0	1
Angiosperms	Rosids-Fabids	Malpighiales	Linaceae	Linum usitatissimum v1.0		Wang et al., 2012	Lus10029678	0	4
							Lus10000218	0
							Lus10000214	0
							Lus10042718	0
Angiosperms	Rosids-Fabids	Malpighiales	Euphorbiaceae	Manihot esculenta v8.1		Bredeson et al., in preparation	Manes.02G163700.1.p	0	1
Angiosperms	Rosids-Fabids	Malpighiales	Salicaceae	Populus deltoides WV94 v2.1		US DOE-JGI	Podel.05G189400.1.p	0	2
							Podel.02G090600.1.p	1.22e-167
Angiosperms	Rosids-Fabids	Malpighiales	Salicaceae	Populus nigra x maximowiczii NM6 v1.1		Populus maximowiczii x nigra NM6 v1.1, DOE-JGI	Poman.02G073600.1.p	0	2
							Poman.05G143800.1.p	0
Angiosperms	Rosids-Fabids	Malpighiales	Salicaceae	Populus tremula x Populus alba HAP1 v5.1		Zhou et al., 2023	PtXaTreH.02G071100.1.p	0	2
							PtXaTreH.05G133200.1.p	0
Angiosperms	Rosids-Fabids	Malpighiales	Salicaceae	Populus trichocarpa v4.1		Tuskan et al., 2006	Potri.005G178300.1.p	0	2
							Potri.002G083200.1.p	0
Angiosperms	Rosids-Fabids	Malpighiales	Euphorbiaceae	Ricinus communis v0.1		Chan et al., 2010	29908.m006135	0	1
Angiosperms	Rosids-Fabids	Malpighiales	Salicaceae	Salix purpurea v5.1		Zhou et al., 2020	Sapur.005G139700.1.p	0	2
							Sapur.002G066500.1.p	0
Angiosperms	Rosids-Malvids	Myrtales	Myrtaceae	Corymbia citriodora v2.1		Healey et al., 2021	Cocit.F0981.1.p	0	1
Angiosperms	Rosids-Malvids	Myrtales	Myrtaceae	Eucalyptus grandis v2.0		Myburg et al., 2014	Eucgr.F03791	0	1
Angiosperms	Rosids-Malvids	Sapindales	Anacardiaceae	Anacardium occidentale v0.9		US DOE-JGI	Anaoc.0702s0013.1.p	0	3
							Anaoc.0009s0948.1.p	0
							Anaoc.0012s0354.1.p	0
Angiosperms	Rosids-Malvids	Sapindales	Rutaceae	Citrus clementina v1.0		Wu et al., 2014	Ciclev10000821m.g	0	1
Angiosperms	Rosids-Malvids	Sapindales	Rutaceae	Citrus sinensis v1.1		Wu et al., 2014	orange1.1g009233m.g	0	1
Angiosperms	Rosids-Malvids	Sapindales	Rutaceae	Poncirus trifoliata v1.3.1		Peng et al., 2020	Ptrif.0005s2084	0	1
Angiosperms	Rosids-Malvids	Malvales	Malvaceae	Gossypium barbadense v1.1		Chen et al., 2020	Gobar.D02G091800.1.p	0	4
							Gobar.A02G078800.1.p	0
							Gobar.A05G243600.1.p	0
							Gobar.D05G247200.1.p	0
Angiosperms	Rosids-Malvids	Malvales	Malvaceae	Gossypium darwinii v1.1		Chen et al., 2020	Godar.D02G098500.1.p	0	4
							Godar.A02G087600.1.p	0
							Godar.A05G250400.1.p	0
							Godar.D05G259700.1.p	0
Angiosperms	Rosids-Malvids	Malvales	Malvaceae	Gossypium hirsutum v3.1		Chen et al., 2020	Gohir.D02G080100.1.p	0	4
							Gohir.A02G072900.1.p	0
							Gohir.D05G237600.1.p	0
							Gohir.A05G235300.1.p	0
Angiosperms	Rosids-Malvids	Malvales	Malvaceae	Gossypium mustelinum v1.1		Chen et al., 2020	Gomus.D02G096700.1.p	0	4
							Gomus.A02G082700.1.p	0
							Gomus.D05G252000.1.p	0
							Gomus.A05G250300.1.p	0
Angiosperms	Rosids-Malvids	Malvales	Malvaceae	Gossypium raimondii v2.1		Patterson et al., 2012	Gorai.005G089400.1	0	2
							Gorai.009G246000.1	0
Angiosperms	Rosids-Malvids	Malvales	Malvaceae	Gossypium tomentosum v1.1		Chen et al., 2020	Gotom.A02G090000.1.p	0	4
							Gotom.D02G102700.1.p	0
							Gotom.A05G255100.1.p	0
							Gotom.D05G258800.1.p	0
Angiosperms	Rosids-Malvids	Malvales	Malvaceae	Theobroma cacao v1.1		Motamayor et al., 2013	Thecc1EG035122	0	1
Angiosperms	Rosids-Malvids	Brassicales	Caricaceae	Carica papaya v0.4		Ming et al., 2008	evm.TU.supercontig_64.91	0	1
Angiosperms	Rosids-Malvids	Brassicales	Brassicaceae	Alyssum linifolium v1.1		Brassicales Map Alignment Project, DOE-JGI	Alyli.0091s0123.1.p	0	2
							Alyli.0014s0109.1.p	0
Angiosperms	Rosids-Malvids	Brassicales	Brassicaceae	Arabidopsis halleri v2.1.0		Arabidopsis halleri v2.03, DOE-JGI	Ah1G43480.1	0	1
Angiosperms	Rosids-Malvids	Brassicales	Brassicaceae	Arabidopsis lyrata v2.1		Rawat et al., 2015	AL1G52310.t1	0	1
Angiosperms	Rosids-Malvids	Brassicales	Brassicaceae	Arabidopsis thaliana TAIR10		Lamesch et al., 2011	AT1G44446.1	0	1
Angiosperms	Rosids-Malvids	Brassicales	Brassicaceae	Boechera stricta v1.2		Boechera stricta v1.2, DOE-JGI	Bostr.12302s0083.1.p	0	1
Angiosperms	Rosids-Malvids	Brassicales	Brassicaceae	Capsella rubella v1.1		Brassicales Map Alignment Project, DOE-JGI	Carub.0001s3519.1.p	0	1
Angiosperms	Rosids-Malvids	Brassicales	Brassicaceae	Caulanthus amplexicaulis v1.1		Brassicales Map Alignment Project, DOE-JGI	Caamp.0004s0091.1.p	0	2
							Caamp.0027s0053.1.p	0
Angiosperms	Rosids-Malvids	Brassicales	Cleomaceae	Cleome violacea v1.1		Brassicales Map Alignment Project, DOE-JGI	Clevi.0001s0288.1.p	0	1
Angiosperms	Rosids-Malvids	Brassicales	Brassicaceae	Descurainia sophioides v1.1		Brassicales Map Alignment Project, DOE-JGI	Desop.0245s0029.1.p	0	1
Angiosperms	Rosids-Malvids	Brassicales	Brassicaceae	Diptychocarpus strictus v2.1		Brassicales Map Alignment Project, DOE-JGI	Distr.0008s140200.1.p	0	1
Angiosperms	Rosids-Malvids	Brassicales	Brassicaceae	Euclidium syriacum v1.1		Brassicales Map Alignment Project, DOE-JGI	Eusyr.0115s0352.1.p	0	1
Angiosperms	Rosids-Malvids	Brassicales	Brassicaceae	Eutrema salsugineum v1.0		Yang et al., 2013	Thhalv10011377m	0	1
Angiosperms	Rosids-Malvids	Brassicales	Brassicaceae	Iberis amara v1.1		Brassicales Map Alignment Project, DOE-JGI	Ibeam.0060s0002.1.p	0	2
							Ibeam.13265s0001.1.p	0
Angiosperms	Rosids-Malvids	Brassicales	Brassicaceae	Lepidium sativum v1.1		Brassicales Map Alignment Project, DOE-JGI	Lesat.0098s0061.1.p	0	2
							Lesat.0189s0031.1.p	0
Angiosperms	Rosids-Malvids	Brassicales	Brassicaceae	Lunaria annua v1.1		Brassicales Map Alignment Project, DOE-JGI	Luann.0012s0292.1.p	0	1
Angiosperms	Rosids-Malvids	Brassicales	Brassicaceae	Malcolmia maritima v1.1		Brassicales Map Alignment Project, DOE-JGI	Mamar.0091s0080.1.p	0	1
Angiosperms	Rosids-Malvids	Brassicales	Brassicaceae	Rorippa islandica v1.1		Brassicales Map Alignment Project, DOE-JGI	Roisl.0179s0067.1.p	0	1
Angiosperms	Rosids-Malvids	Brassicales	Brassicaceae	Schrenkiella parvula v2.2		Oh et al., 2014	Sp1g33540.1	0	1
Angiosperms	Rosids-Malvids	Brassicales	Brassicaceae	Stanleya pinnata v1.1		Brassicales Map Alignment Project, DOE-JGI	Stapi.6045s0001.1.p	0	2
							Stapi.1794s0002.1.p	0
Angiosperms	Rosids-Malvids	Brassicales	Brassicaceae	Thlaspi arvense v1.1		Brassicales Map Alignment Project, DOE-JGI	Thlar.0032s0131.1.p	0	1
Angiosperms	Rosids-Malvids	Brassicales	Brassicaceae	Brassica juncea v1.1		Brassica junceassp. integrifolia MIZ-19 v1.1 DOE-JGI	Braju.10G059800.1.p	0	3
							Braju.12G436000.1.p	0
							Braju.18G359900.1.p	0
Angiosperms	Rosids-Malvids	Brassicales	Brassicaceae	Brassica oleracea capitata v1.0		Liu et al., 2014	Bol033406	0	2
							Bol045211	0
Angiosperms	Rosids-Malvids	Brassicales	Brassicaceae	Brassica rapa ssp. trilocularis R500 v2.1		Brassica rapa ssp. trilocularis R500 v2.1 DOE-JGI	BraR500.10G062300.1	0	1
Angiosperms	Rosids-Malvids	Brassicales	Brassicaceae	Cakile maritima v1.1		Brassicales Map Alignment Project, DOE-JGI	Camar.3143s0001.1.p	0	2
							Camar.3995s0001.1.p	0
Angiosperms	Rosids-Malvids	Brassicales	Brassicaceae	Crambe hispanica v1.1		Brassicales Map Alignment Project, DOE-JGI	Crahi.0095s0018.1.p	0	2
							Crahi.0123s0002.1.p	0
Angiosperms	Rosids-Malvids	Brassicales	Brassicaceae	Eruca vesicaria v1.1		Brassicales Map Alignment Project, DOE-JGI	Eruve.1429s0003.1.p	0	2
							Eruve.2832s0001.1.p	0
Angiosperms	Rosids-Malvids	Brassicales	Brassicaceae	Sinapis alba v3.1		Brassicales Map Alignment Project, DOE-JGI	Sialb.0177s0043.1.p	0	3
							Sialb.0007s0058.1.p	0
							Sialb.0171s0135.1.p	0
Angiosperms	Rosids-Malvids	Brassicales	Brassicaceae	Camelina sativa v1.1		Camelina sativa Acsn-226 v1.1, DOE-JGI	CsAcsn226.03G300700.1.p	0	3
							CsAcsn226.17G324300.1.p	0
							CsAcsn226.14G306100.1.p	0
Angiosperms	Rosids-Malvids	Brassicales	Brassicaceae	Isatis tinctoria v1.1		Brassicales Map Alignment Project, DOE-JGI	Isati.0415s0006.1.p	0	4
							Isati.1078s0006.1.p	0
							Isati.1097s0017.1.p	0
							Isati.0374s0020.1.p	0
Angiosperms	Rosids-Malvids	Brassicales	Brassicaceae	Myagrum perfoliatum v2.1		Brassicales Map Alignment Project, DOE-JGI	Myper.0007s1161.1.p	0	1

### Sheet: Table 2 BLAST results
	Supplementary Table 2: BLAST results obtained by screening the genome of Arabidopsis thaliana and Chlamydomonas reinhardtii for CAO homologs.
	Accession numbers were obtained from Phytozome v13 (Goodstein et al. 2012). The functional domains according to InterPro (Blum et al. 2025) that are shared among all proteins are highlighted with an asterisk (Rieske Domain; InterPro:IPR017941; Pheophorbide a Oxygenase Domain; InterPro:IPR013626).
	Accession number	Gene ID	E-value	% identity	Functional domains
	Arabidopsis thaliana
	AT1G44446	Chlorophyll a Oxygenase (CAO)	0	100	IPR017941* IPR013626* IPR015881
	AT2G24820	Translocon at the inner envelope membrane of chloroplasts 55-II (TIC55-II)	8.03e-20	19.1	IPR017941* IPR013626* IPR000484
	AT3G44880	Pheophorbide a Oxygenase (PAO)	1.4e-10	18.4	IPR017941* IPR013626*
	AT4G25650	Protochlorophyllide-dependent translocon component, 52 kDa (TIC55-IV)	6.6e-09	19	IPR017941* IPR013626*
	Chlamydomonas reinhardtii
	Cre01.g043350	Chlorophyll A Oxygenase (CAO)	0	100	IPR017941* IPR013626*
	Cre13.g583050	Pheophorbide a oxygenase (PAO)	5.74e-11	18.5	IPR017941* IPR013626*
	Cre10.g450550	Pheophorbide a oxygenase-related (PAO-related)	1.55e-09	20.4	IPR017941* IPR013626*
	Cre17.g724700	Pheophorbide a oxygenase-related (PAO-related)	1.62e-08	21.5	IPR017941* IPR013626*
	Cre24.g755597	Pheophorbide a oxygenase-related (PAO-related)	1.83e-08	19.2	IPR017941*
	Cre03.g173450	Pheophorbide a oxygenase-related (PAO-related)	1.95e-08	19	IPR017941* IPR013626*
	Cre06.g305650	Pheophorbide a oxygenase-related (PAO-related)	3.84e-08	17.1	IPR017941* IPR013626*
	Cre06.g278245	Pheophorbide a oxygenase-related (PAO-related)	5.75e-08	20.5	IPR017941* IPR013626* IPR000104
	Cre11.g476500	Pheophorbide a oxygenase-related (PAO-related)	3.38e-06	16.4	IPR017941* IPR013626* IPR000105

### Sheet: Table 3 Summary
Supplementary Table 3: A summary of the occurrence of CAO duplicate genes across the Viridiplantae. The number in bracets represents the proportion of species which encode for multiple copies of the CAO gene (Mutiple CAO) or encode for two CAO genes that form heterodimeric complex (Heteromeric CAO).
For clarity, Angiosperms are organized within their major divisions
*The Chlorophyte group also includes Bigelowiella natans (Chlorarachniophyceae) that has gained secondary plastids by the uptake of a green alga.
Group	Division	Total (# species)	Mulitple CAO (# species)	Heterodimeric CAO (# species)
Chlorophytes	Chlorophyceae	39	3	0
	Ulvophyceae	3	0	1
	Trebouxiophyceae	17	4	1
	Chloropicophyceae	1	0	1
	Mamiellophyceae	7	0	7
	Pedinophyceae	2	1	0
Cercozoa	Chlorarachniophyceae	1	0	1
Chlorophytes*		70	8 (11.5%)	11 (15.7%)
Charophytes	Charophycea	1	0	0
	Chlorokybophyceae	1	0	0
	Klebsormidiophyceae	1	0	0
	Mesostigmatophyceae	2	0	0
	Zygnematophyceae	5	2	0
Charophytes		10	2 (20%)	0
Non-vascular plants	Bryophytes	5	3	0
	Marchantiophytes	1	0	0
Non-vascular plants		6	3 (50%)	0
Lycophytes	Equisetopsida	3	2	0
Lycophytes		3	2 (66%)	0
Gymnosperms	Pinopsida	1	0	0
Gymnosperms		1	0	0
Angiosperms Magnolids	Amborellales	1	0	0
	Nymphaeales	1	1	0
	Laurales	1	1	0
	Magnoliales	1	0	0
Angiosperms Magnolids		4	2 (50%)	0
Angiosperms Moncots	Acorales	1	0	0
	Dioscoreales	1	0	0
	Asparagales	4	3	0
	Zingiberales	1	1	0
	Alismatales	2	1	0
	Poales	28	11	0
Angiosperms Moncots		37	16 (43.2%)	0
Angiosperms Basal Core Eudicots	Gunnerales	1	0	0
	Ranunculales	2	0	0
Angisperms Core Eudicots		3	0	0
Angiosperms Asterids	Caryophyllales	6	1	0
	Gentianales	1	1	0
	Apiales	2	1	0
	Boraginales	1	1	0
	Asterales	2	1	0
	Cornales	1	0	0
	Lamiales	5	1	0
	Solanales	2	0	0
	Ericales	1	0	0
Angiosperms Asterids		21	7 (33%)	0
Angiosperms Basal Rosids	Saxifragales	2	2	0
	Vitales	1	0	0
Angiosperms Basal Rosids		3	2 (66%)	0
Angiosperms Rosids Fabids	Fabales	18	6	0
	Fagales	8	1	0
	Cucurbitales	1	0	0
	Rosales	4	2	0
	Malpighiales	8	6	0
Angiosperms Rosids Fabids		39	15 (38.5%)	0
Angisoperms Rosids Malvids	Myrtales	2	0	0
	Sapindales	4	1	0
	Malvales	7	6	0
	Brassicales	31	13	0
Angisoperms Rosids Malvids		44	20 (45.5%)	0

### Sheet: Table 4 CAO Gene Expression
Supplementary Table 4: CAO gene expression in species whose genome encodes for more than one CAO gene. All data was obtained from previously published work.
Gene expression is presented as FPKM, RPKM or TPM averages with standard deviation. In all cases, gene expression ratios were determined by dividing all expression values by the highest CAO expression level within the species.
Species	Tissue type	JGI ID	Gene expression (Avg ± std. dev.)	Measurement unit	Ratio of CAO gene expression	Reference	Accession number
Micractinium conductrix	Single cells	jgi|Micco1_1|2990|rna-C2E20_5836	77.5 ± 15.2	FPKM	0.47	Arriola et al., 2018	GEO dataset: GSE98781
		jgi|Micco1_1|5648|rna-C2E20_1849	170.6 ± 48.6		1
Mesotaenium endlicherianum SAG 12.97	Single cells	jgi|Mesen1_1|5771|ME000292S04838	27.5	TPM	0.58	Cheng et al., 2019	BioProject: PRJNA541331
		jgi|Mesen1_1|10547|ME000083S10057	47.1		1
Spirogloea muscicola CCAC 0214	Single cells	jgi|Spimu1_1|9|SM000001S04412	59	TPM	0.9	Cheng et al., 2019	BioProject: PRJNA541068
		jgi|Spimu1_1|11193|SM000023S07692	65.2		1
Physcomitrium patens	Gametophyte	Pp6c19_11100V6.1	29.5 ± 0.5	RPKM	0.35	Perroud et al., 2018	BioProject: PRJNA259146
		Pp6c22_10140V6.1	83.1 ± 3.2		1
Sphagnum fallax	Full plant tissue	Sphfalx06G138100	13.2	TPM	1	Healey et al., 2023	BioProject: PRJNA799298
		Sphfalx07G121800	9.3		0.7
Sphagnum magellanicum	Full plant tissue	Sphmag06G143600	32.2	TPM	0.74	Healey et al., 2023	BioProject: PRJNA799298
		Sphmag09G000900	43.7		1
		Sphmag07G130000	23.6		0.54
Spirodela polyrhiza	Full plant tissue	Spipo13G0010100	22.2 ± 1.3	FPKM	0.43	Shang et al., 2023	GEO dataset: GSE206791
		Spipo9G0042000	51.3 ± 10.1		1
Zea mays	Seedling	Zm00001d011819	47.0 ± 5.5	TPM	0.92	He et al., 2025	GSA accession number: CRA021457
		Zm00001d042026	51.2 ± 5.8		1
Chenopodium quinoa	Leaves	AUR62014331	34.7 ± 4.1	FPKM	0.74	Liu, 2022	GEO dataset: GSE156523
		AUR62019074	47.4 ± 6.8		1
Helianthus annuus	Roots	HanXRQChr04g0111611	0.17 ± 0.06	FPKM	0.43	Zhao et al., 2024	GEO dataset: GSE173745
		HanXRQChr11g0325991	0.39 ± 0.05		1
Olea europaea	Stems	Oeu026153.2	36.7 ± 2.5	FPKM	0.14	Mascuñano et al., 2025	GEO dataset: GSE245934
		Oeu040414.2	263.0 ± 7.2		1
Glycine max	Leaves	Glyma.04G249400	45.6 ± 9.8	FPKM	1	Guo et al., 2025	GEO dataset: GSE270299
		Glyma.06G113500	2.1 ± 0.5		0.05
		Glyma.13G078400	10.0 ± 4.3		0.28
		Glyma.14G150600	2.4 ± 1.2		0.06
Lupinus albus	Roots	Lalb_Chr10g0101631	4.6 ± 1.2	FPKM	1	Roy et al, 2025	GEO dataset: GSE283515
		Lalb_Chr17g0343711	1.5 ± 0.2		0.33
Linum usitatissimum	Leaves	Lus10029678	76.8 ± 4.6	FPKM	0.95	Wang et al., 2021	BioProject: PRJNA598287
		Lus10000218	70.3 ± 8.8		0.87
		Lus10000214	8.8 ± 0.8		0.11
		Lus10042718	80.9 ± 1.7		1
Gossypium hirsutum	Roots	Gohir.D02G080100	8.9 ± 0.5	FPKM	0.42	Zhao et al., 2024	GEO dataset: GSE240032
		Gohir.A02G072900	7.6 ± 0.5		0.36
		Gohir.D05G237600	20.9 ± 0.3		1
		Gohir.A05G235300	8.1 ± 0.4		0.39
Brassica oleracea capitata	Leaves	Bol033406	23.7 ± 10	FPKM	0.62	Zhu et al., 2019	GEO dataset: GSE130405
		Bol045211	42.6 ± 14.4		1
